# The future of artificial intelligence in digital pathology - results of a survey across stakeholder groups

**DOI:** 10.1101/2021.12.16.472990

**Authors:** Céline N. Heinz, Amelie Echle, Sebastian Foersch, Andrey Bychkov, Jakob Nikolas Kather

## Abstract

Artificial intelligence (AI) provides a powerful tool to extract information from digitized histopathology whole slide images. In the last five years, academic and commercial actors have developed new technical solutions for a diverse set of tasks, including tissue segmentation, cell detection, mutation prediction, prognostication and prediction of treatment response. In the light of limited overall resources, it is presently unclear for researchers, practitioners and policymakers which of these topics are stable enough for clinical use in the near future and which topics are still experimental, but worth investing time and effort into. To identify potentially promising applications of AI in pathology, we performed an anonymous online survey of 75 computational pathology domain experts from academia and industry. Participants enrolled in 2021 were queried about their subjective opinion on promising and appealing sub-fields of computational pathology with a focus on solid tumors. The results of this survey indicate that the prediction of treatment response directly from routine pathology slides is regarded as the most promising future application. This item was ranked highest in the overall analysis and in sub-groups by age and professional background. Furthermore, prediction of genetic alterations, gene expression and survival directly from routine pathology images scored consistently high across subgroups. Together, these data demonstrate a possible direction for the development of computational pathology systems in clinical, academic and industrial research in the near future.
