## Supplementary material for "The future of artificial intelligence in digital pathology - results of a survey across stakeholder groups": Suppl. Table 1

### Sheet: Responses
RID	How	Born	Background	Experience_AI	Experience_Progr	Experience_NN	cell_detection	large_structures	tissue_types	immunostains	mutations	gene_expression	epigenetic	grading	subtyping	survival	quality	treatment_response
1	A talk at a scientific conference ("DGP conference", "ECP", ...)	1970 - 1979	Medical / Translational research	Yes	No	No	8	6	8	10	6	6	7	6	7	10	8	6
2	A talk at a scientific conference ("DGP conference", "ECP", ...)	1980 - 1989	Pathology	No	Not sure	No	8	5	8	10	10	10	10	5	5	8	5	10
3	A talk at a scientific conference ("DGP conference", "ECP", ...)	1980 - 1989	Technical (Engineering, Computer Science) research	Yes	Yes	Yes	8	8	9	10	10	6	6	10	10	9	6	10
4	A talk at a scientific conference ("DGP conference", "ECP", ...)	1990 - 1999	Medical / Translational research	No	No	No	9	8	8	10	10	10	10	10	10	10	10	10
5	An online course ("SFP AI in pathology course", "EMPAIA Academy", ...)	1970 - 1979	Pathology	Yes	No	No	3	3	3	10	10	10	10	8	5	10	7	10
6	An online course ("SFP AI in pathology course", "EMPAIA Academy", ...)	1980 - 1989	Pathology	No	No	No	9	5	6	10	10	10	10	7	5	10	10	10
7	An online course ("SFP AI in pathology course", "EMPAIA Academy", ...)	1980 - 1989	Pathology	No	No	No	6	5	5	5	7	5	7	6	6	9	5	8
8	An online course ("SFP AI in pathology course", "EMPAIA Academy", ...)	1980 - 1989	Pathology	No	No	No	10	10	10	10	10	10	10	10	10	10	10	10
9	An online course ("SFP AI in pathology course", "EMPAIA Academy", ...)	1980 - 1989	Technical (Engineering, Computer Science) research	No	Yes	Yes	8	8	8	8	10	10	10	9	9	10	5	9
10	An online course ("SFP AI in pathology course", "EMPAIA Academy", ...)	1980 - 1989	Pathology	Yes	No	No	10	3	3	10	8	8	8	10	9	10	6	10
11	An online course ("SFP AI in pathology course", "EMPAIA Academy", ...)	1980 - 1989	Pathology	Yes	Yes	No	8	8	8	10	10	10	10	6	3	10	8	10
12	An online course ("SFP AI in pathology course", "EMPAIA Academy", ...)	1980 - 1989	Pathology	Yes	Yes	No	8	8	8	10	10	10	10	6	3	10	8	10
13	An online course ("SFP AI in pathology course", "EMPAIA Academy", ...)	1980 - 1989	Pathology	Yes	Yes	No	8	8	8	10	10	10	10	6	3	10	8	10
14	An online course ("SFP AI in pathology course", "EMPAIA Academy", ...)	1980 - 1989	Technical (Engineering, Computer Science) research	Yes	Yes	Yes	10	8	10	6	9	9	9	9	9	10	8	9
15	An online course ("SFP AI in pathology course", "EMPAIA Academy", ...)	1990 - 1999	Oncology / Clinical	No	Yes	Yes	8	7	8	9	9	9	8	6	8	7	5	8
16	An online course ("SFP AI in pathology course", "EMPAIA Academy", ...)	1990 - 1999	Oncology / Clinical	No	No	No	10	7	10	10	10	8	8	10	7	10	7	10
17	An online course ("SFP AI in pathology course", "EMPAIA Academy", ...)	1990 - 1999	Technical (Engineering, Computer Science) research	No	Yes	No	7	7	7	7	7	9	7	8	7	7	8	7
18	Other	1990 - 1999	Pathology	Yes	Yes	No	9	1	7	9	9	9	9	10	9	10	8	9
19	Personal connections	1960 - 1969	Other	No	No	No	8	1	1	8	10	10	10	7	1	10	1	10
20	Personal connections	1960 - 1969	Industry	Yes	Yes	Yes	10	10	10	8	10	10	10	10	10	10	10	10
21	Personal connections	1960 - 1969	Pathology	Yes	Not sure	No	10	3	8	8	10	8	8	9	10	6	9	9
22	Personal connections	1960 - 1969	Technical (Engineering, Computer Science) research	Yes	Yes	Yes	8	5	8	5	9	9	9	8	4	8	8	8
23	Personal connections	1970 - 1979	Medical / Translational research	Yes	No	No	6	8	6	5	8	9	9	7	8	10	4	10
24	Personal connections	1970 - 1979	Technical (Engineering, Computer Science) research	Yes	Yes	Yes	10	1	10	10	10	10	3	9	10	10	8	10
25	Personal connections	1970 - 1979	Technical (Engineering, Computer Science) research	Yes	Yes	Yes	8	9	10	8	8	6	6	9	8	6	8	9
26	Personal connections	1980 - 1989	Pathology	Yes	Yes	Yes	10	10	10	10	10	10	10	6	7	10	3	10
27	Personal connections	1980 - 1989	Technical (Engineering, Computer Science) research	Yes	Yes	No	8	5	5	10	3	7	7	10	10	8	6	8
28	Personal connections	1980 - 1989	Technical (Engineering, Computer Science) research	Yes	Yes	Yes	10	10	5	10	5	7	7	5	10	10	10	10
29	Personal connections	1990 - 1999	Technical (Engineering, Computer Science) research	No	Yes	Yes	8	5	6	6	9	8	8	7	5	9	5	10
30	Personal connections	1990 - 1999	Pathology	Yes	No	No	9	6	9	10	10	10	10	8	6	8	10	10
31	Personal connections	1990 - 1999	Technical (Engineering, Computer Science) research	Yes	Yes	Yes	5	8	10	10	10	10	10	10	8	8	8	10
32	Personal connections	1990 - 1999	Technical (Engineering, Computer Science) research	Yes	Yes	Yes	9	9	9	8	9	6	7	8	9	6	9	9
33	Social media (Twitter, LinkedIn, Facebook)	1960 - 1969	Industry	Yes	Yes	No	8	9	9	9	10	10	10	9	10	9	9	10
34	Social media (Twitter, LinkedIn, Facebook)	1960 - 1969	Technical (Engineering, Computer Science) research	Yes	Yes	Yes	10	10	10	10	10	10	7	10	8	10	6	10
35	Social media (Twitter, LinkedIn, Facebook)	1960 - 1969	Technical (Engineering, Computer Science) research	Yes	Yes	Yes	10	10	4	4	4	9	8	5	5	5	6	7
36	Social media (Twitter, LinkedIn, Facebook)	1970 - 1979	Pathology	No	No	No	7	3	3	10	10	10	10	10	7	10	6	10
37	Social media (Twitter, LinkedIn, Facebook)	1970 - 1979	Industry	Yes	No	Not sure	8	6	8	4	10	8	6	6	6	2	3	6
38	Social media (Twitter, LinkedIn, Facebook)	1970 - 1979	Industry	Yes	No	Yes	7	7	7	10	10	10	8	8	9	9	10	9
39	Social media (Twitter, LinkedIn, Facebook)	1970 - 1979	Medical / Translational research	Yes	No	No	9	8	9	7	9	9	7	6	6	9	6	10
40	Social media (Twitter, LinkedIn, Facebook)	1970 - 1979	Pathology	Yes	Yes	Yes	10	10	10	3	10	10	10	5	10	10	10	10
41	Social media (Twitter, LinkedIn, Facebook)	1970 - 1979	Pathology	Yes	No	No	6	6	6	8	10	10	8	8	8	7	9	8
42	Social media (Twitter, LinkedIn, Facebook)	1970 - 1979	Technical (Engineering, Computer Science) research	Yes	Yes	Yes	7	7	5	3	8	8	6	6	6	10	4	10
43	Social media (Twitter, LinkedIn, Facebook)	1970 - 1979	Technical (Engineering, Computer Science) research	Yes	Yes	Yes	4	4	4	4	6	6	6	3	3	7	8	10
44	Social media (Twitter, LinkedIn, Facebook)	1970 - 1979	Technical (Engineering, Computer Science) research	Yes	Yes	Yes	8	7	8	9	9	10	10	8	7	9	6	8
45	Social media (Twitter, LinkedIn, Facebook)	1980 - 1989	Medical / Translational research	No	Yes	No	7	8	10	4	10	9	9	9	9	9	9	8
46	Social media (Twitter, LinkedIn, Facebook)	1980 - 1989	Oncology / Clinical	No	Yes	No	10	10	10	10	10	10	10	10	10	10	10	10
47	Social media (Twitter, LinkedIn, Facebook)	1980 - 1989	Other	No	Yes	Yes	10	10	10	6	10	10	10	7	7	7	10	8
48	Social media (Twitter, LinkedIn, Facebook)	1980 - 1989	Technical (Engineering, Computer Science) research	No	Yes	No	10	8	7	8	7	7	6	7	9	6	6	9
49	Social media (Twitter, LinkedIn, Facebook)	1980 - 1989	Medical / Translational research	Yes	Yes	Yes	10	7	10	5	10	10	10	8	10	10	7	10
50	Social media (Twitter, LinkedIn, Facebook)	1980 - 1989	Oncology / Clinical	Yes	No	No	9	9	8	10	10	10	10	10	8	8	8	10
51	Social media (Twitter, LinkedIn, Facebook)	1980 - 1989	Oncology / Clinical	Yes	Yes	Yes	9	8	8	8	7	10	8	8	8	7	5	10
52	Social media (Twitter, LinkedIn, Facebook)	1980 - 1989	Other	Yes	Yes	Yes	7	4	7	8	5	5	5	3	8	3	7	8
53	Social media (Twitter, LinkedIn, Facebook)	1980 - 1989	Pathology	Yes	Yes	No	10	10	10	10	10	10	8	8	10	8	10	8
54	Social media (Twitter, LinkedIn, Facebook)	1980 - 1989	Pathology	Yes	No	No	8	3	5	9	8	3	3	9	8	5	7	8
55	Social media (Twitter, LinkedIn, Facebook)	1980 - 1989	Pathology	Yes	Yes	Yes	8	2	2	9	1	2	2	9	8	10	10	10
56	Social media (Twitter, LinkedIn, Facebook)	1980 - 1989	Pathology	Yes	Yes	Yes	9	9	10	7	9	10	7	10	10	10	10	10
57	Social media (Twitter, LinkedIn, Facebook)	1980 - 1989	Pathology	Yes	No	Yes	9	8	5	8	10	10	10	8	8	9	7	10
58	Social media (Twitter, LinkedIn, Facebook)	1980 - 1989	Pathology	Yes	No	Yes	8	5	3	8	8	8	8	10	9	7	8	8
59	Social media (Twitter, LinkedIn, Facebook)	1980 - 1989	Pathology	Yes	No	No	7	1	1	8	5	7	7	8	3	10	6	9
60	Social media (Twitter, LinkedIn, Facebook)	1980 - 1989	Technical (Engineering, Computer Science) research	Yes	Yes	Yes	10	10	10	7	4	7	3	8	9	8	8	9
61	Social media (Twitter, LinkedIn, Facebook)	1980 - 1989	Technical (Engineering, Computer Science) research	Yes	Yes	Yes	8	8	8	9	10	10	10	8	8	10	7	10
62	Social media (Twitter, LinkedIn, Facebook)	1980 - 1989	Technical (Engineering, Computer Science) research	Yes	Yes	Yes	10	9	8	7	10	10	10	10	10	9	8	10
63	Social media (Twitter, LinkedIn, Facebook)	1980 - 1989	Technical (Engineering, Computer Science) research	Yes	Yes	Yes	8	8	8	8	8	8	8	8	8	8	8	8
64	Social media (Twitter, LinkedIn, Facebook)	1980 - 1989	Technical (Engineering, Computer Science) research	Yes	Yes	Yes	10	10	10	10	10	10	10	10	10	10	10	10
65	Social media (Twitter, LinkedIn, Facebook)	1980 - 1989	Technical (Engineering, Computer Science) research	Yes	Yes	Yes	7	7	7	9	9	6	6	7	6	7	4	9
66	Social media (Twitter, LinkedIn, Facebook)	1990 - 1999	Medical / Translational research	No	No	Yes	10	7	10	10	10	8	8	7	8	8	9	8
67	Social media (Twitter, LinkedIn, Facebook)	1990 - 1999	Industry	Yes	No	No	7	8	9	10	10	10	10	10	10	10	6	10
68	Social media (Twitter, LinkedIn, Facebook)	1990 - 1999	Industry	Yes	No	No	7	8	10	10	9	9	8	9	7	8	10	10
69	Social media (Twitter, LinkedIn, Facebook)	1990 - 1999	Medical / Translational research	Yes	Yes	Yes	10	10	10	7	10	10	10	10	10	10	10	10
70	Social media (Twitter, LinkedIn, Facebook)	1990 - 1999	Technical (Engineering, Computer Science) research	Yes	Yes	Yes	4	4	5	6	4	4	4	4	4	2	3	3
71	Social media (Twitter, LinkedIn, Facebook)	1990 - 1999	Technical (Engineering, Computer Science) research	Yes	Yes	Yes	10	7	6	10	10	10	8	5	6	10	6	10
72	Social media (Twitter, LinkedIn, Facebook)	1990 - 1999	Technical (Engineering, Computer Science) research	Yes	Yes	Yes	8	2	2	10	6	7	7	4	4	4	4	4
73	Social media (Twitter, LinkedIn, Facebook)	1990 - 1999	Technical (Engineering, Computer Science) research	Yes	Yes	Yes	5	6	5	9	8	10	9	7	5	10	6	10
74	Social media (Twitter, LinkedIn, Facebook)	1990 - 1999	Technical (Engineering, Computer Science) research	Yes	Yes	Yes	9	8	8	9	10	10	10	8	9	4	4	10
75	Social media (Twitter, LinkedIn, Facebook)	1990 - 1999	Technical (Engineering, Computer Science) research	Yes	Yes	Yes	7	6	8	9	8	8	8	10	9	5	8	8

### Sheet: Legend
original heading	short heading
Random ID	RID
How did you come across this survey?	How
You were born between...	Born
What best describes your background?	Background
Have you ever been involved in AI based image analysis projects?	Experience_AI
Do you have hands-on experience in computer programming?	Experience_Progr
Have you ever trained an artificial neural network?	Experience_NN
AI for detection of specific cell types in H&E images (e.g. lymphocytes)	cell_detection
AI for detection of large structures in H&E images (e.g. nerves, blood vessels, lymph follicles, ...)	large_structures
AI for classifying tissue types in H&E images (e.g. epithelium, stroma, muscle, fat ...)	tissue_types
AI for quantification of immunostains in histology images (e.g. Her2, Ki67, PDL1, ...)	immunostains
AI for prediction of genetic mutations from H&E images of tumors (e.g. BRAF mutation, EGFR mutation ...)	mutations
AI for prediction of gene expression from H&E images of tumors	gene_expression
AI for prediction of epigenetic features from H&E images of tumors (e.g. methylation, ...)	epigenetic
AI for automatic tumor grading in H&E images (e.g. Prostate cancer Gleason grading, or grading of differentiation in colorectal cancer)	grading
AI for subtyping tumor types based on morphology (e.g. adenocarcinoma vs. squamous cell carcinoma in lung cancer)	subtyping
AI for prediction of survival directly from H&E images of solid tumors	survival
AI for prediction of tissue and image quality directly from H&E images	quality
AI for prediction of treatment response directly from H&E images of solid tumors	treatment_response

### Sheet: Free text
Which other applications of AI in computational pathology would you find promising or interesting?	In your opinion, how can the use of AI in medical research be further improved?
Aging	Interpretability of features
AI for detection of early signs of malignancy, learning from the label-free or minimally labeled data	Transforming research into clinical practice
Analysis of cell shape/structure	By thoroughly comparing it against several other methodologies, not trusting that AI provides better results just because it is AI
Analysis of resection quality (in sano with x mm margins for example)	By promoting AI assisted medecine rather that AI autonomous medecine programs
Anything that augments and extends our current abilities as morphologists, performs a task more consistently (CRC grading) or removes the need to do something tedious.	Always funding.
Augmented Reality to explore	Slightly augment visualization capability with augmented reality information for final decision
automatic ordering of stains, prediction of proteomic profiles (you asked about transcriptome and methylome but not proteome or [you-name-it]-ome), large-scale reference databases (such as Pathobot, Lagotto, Google SMILY).
Automation in Ai workflow, integration into digital pathology workflow, quality on scan and staining.
Automatized detection of small metastases in lymph nodes/diestant organs? If this is not already covered by "cell and tissue detection"?	By incleasing generalization and interpretability of existing models.
Comparison of speed and accurayc of a pathologist vs a Deep Learning Algorithm	Translation to clinic, even in ghost mode can help.
Coregistration with radiology, combining radiology and pathology for predicting outcome and treatment response.	availability of deeply annotated datasets for training classifiers.
detection of bacteria (e.g., AFB, H. pylori) + screening of cytology specimens
Detection of subtle features from H and E WSI	Clinical deployment and validation and continuous improvement in real life setting
Generalist methods for segmentation, domain transfer/adaptation	Generalist methods for segmentation, domain transfer/adaptation
Improve the efficiency of the pathologists in their routine practice (automatical measures, grading, bacteria detection...)	Work hand to han with the pathologist to not only publish nice papers in Nature but truly improve the medical routine practice for pathologists and patients. Available for collaboration !
more on cell characterization	1: important and necessary results must be found. 2: these should be reproducible over different medical centers. 3: maybe also prospective, randomized studies. 4: finally application in routine so more data is automatically generated.
Multimodal models incorporating multiple datasources (image and clinical data), semisupervised learning, deconvolution of models to understand them better and most importantly how to collect sufficiently data when data sharing becomes more challenging (federated learning).	Help clinicians understand how the models work (based on which parameters). Contribute to data collection and sharing. Share codes.
Non "image analysis" AI in pathology, eg : IHC interpretation algorithms, multiparameters diagnostic probabilities (like clinical + molecular + IHC + pathological data)	More implication from pathologists on what they need. Too much resources are allocated to projects with no implication for pathologist's "real life", and frequently with no pathologist implicated in the initiation of the projects (especially in "industry" project or private corporations). Academic projects seems to be less prone to this, but there's less ressources...
Other images (eg face portraits)	Aid diagnosis, perform monotonous tasks with greater accuracy
performing 'live' biopsy using small cameras during surgery	communication of the training bias. I think many people believe it to be some kind of magic.
Quality	Data + annotation sharing
Redefining disease classification and natural language processing for more intuitive (patient perspective) reports and more less laborious (pathologist perspective), coupled with medical billing and quality control (lab admin perspective)	More people becoming aware of AI, working with it to loose the idea that AI will depreciate their working conditions
Redefining disease classification and natural language processing for more intuitive (patient perspective) reports and more less laborious (pathologist perspective), coupled with medical billing and quality control (lab admin perspective)	More people becoming aware of AI, working with it to loose the idea that AI will depreciate their working conditions
Redefining disease classification and natural language processing for more intuitive (patient perspective) reports and more less laborious (pathologist perspective), coupled with medical billing and quality control (lab admin perspective)	More people becoming aware of AI, working with it to loose the idea that AI will depreciate their working conditions
Remote telemedicine consultations via world-class cancer research centers	More clarity in the expected inputs (in terms of image specifications as well), and the outputs themselves (see for example https://modelcards.withgoogle.com/). There is quite a lot of power in these AI algorithms, while also quite a lot of fragility and lack of transparency
Skynet concept	Networks and shared knowlegde
Teaching	Create large image databases accessible via clouds
The above covered it very well! I cannot think of other topics.	Integration of computational background personals as co-PIs on the grant. While clinical PIs may ask an interesting question, it is really the computational PIs who design the algorithms. The future of AI-driven research depends on team science, and not one person wins all.
Therapy response and recurrence patterns	More available data to get better more reliable results. Independent confirmation of results
Tumour heterogeneity and treatment response correlations from H&E images	External validation on larger cohorts of data and bridging domain bias between datasets.
Virtual staining, 'Patients like mine'	Make it easier to get clinical feedback on algorithm performance
WSI pre-screening AI models to distribute work to the pathologist accordingly	Easy access to raw pixel data and anonymized case descriptions
	1: Stronger interconnections between pathologists / physicians and data scientists 2: Creating new platforms near the pathology departments where the AI research can be integrated, for improved workflows
	Although the application of AI in real clinical workflow needs a lot of approvements, but I do believe that all efforts in the last years in this field can yield to a great side-help for the pathologists. This helping side can also improve the performance of the AI models at the same time and help the programmers to modify and optimize their models in a best way.
	Better data and code sharing, taking the next step into prospective studies
	By facilitating the access to large dataset in order to accelerate research and development pace
	More public datasets, more thorough validation on independent datasets
	More than AI, we need to have complete digital workflow
	Real world, multi-center studies to avoid the problems that are just bubbling up with the AI in radiology where models do not perform at all when data is taken in a slightly different way.
Responses in this table are not ordered
